# Modelling Niemann-Pick disease type C in a human haploid cell line allows for patient variant characterization and clinical interpretation

**DOI:** 10.1101/801019

**Authors:** Steven Erwood, Reid A. Brewer, Teija M.I. Bily, Eleonora Maino, Liangchi Zhou, Ronald D. Cohn, Evgueni A. Ivakine

## Abstract

The accurate clinical interpretation of human sequence variation is foundational to personalized medicine. This remains a pressing challenge, however, as genome sequencing becomes routine and new functionally undefined variants rapidly accumulate. Here, we describe a platform for the rapid generation, characterization and interpretation of genomic variants in haploid cells focusing on Niemann-Pick disease type C (NPC) as an example. NPC is a fatal neurodegenerative disorder characterized by a lysosomal accumulation of unesterified cholesterol and glycolipids. In 95% of cases, NPC is caused by mutations in the *NPC1* gene, where over 200 unique disease-causing variants have been reported to date. Furthermore, the majority of patients with NPC are compound heterozygotes that often carry at least one private mutation, presenting a challenge for the characterization and classification of individual variants. Here, we have developed the first haploid cell model of NPC. This haploid cell model recapitulates the primary biochemical and molecular phenotypes typically found in patient-derived fibroblasts, illustrating its utility in modelling NPC. Additionally, we demonstrate the power of CRISPR-Cas9-mediated base editing in quickly and efficiently generating haploid cell models of individual patient variants in NPC. These models provide a platform for understanding the disease mechanisms underlying individual *NPC1* variants while allowing for definitive clinical variant interpretation for NPC. While this study has focused on modelling NPC, the outlined approach could be translated widely and applied to a variety of genetic disorders or understanding the pathogenicity of somatic mutations in cancer.
