## Supplemental Table S1 and S2 for "Modelling Niemann-Pick disease type C in a human haploid cell line allows for patient variant characterization and clinical interpretation"

### Sheet: Supplemental Table S1
Supplemental Table S1
Guide Sequence	Total Efficiency	R2
5'-CAGTAATGTCACCGAAACCA-3'	0.207	0.97
5'-CCTGTAAGGAAATACTCGGT-3'	0.269	0.87
5'-TCTGCAGTTAACATCCTCCT-3'	0.197	0.99
Guides used in NPC1 knock-out experiments highlighted.

### Sheet: Supplemental Table S2
Supplemental Table S2
Purpose	Forward	Reverse
Screening NPC1 knock-out cell clones	TCAAGTGCTCAGATTCTGCTGAT	TCACTTGTTTCTCCTACCTTTCTACAG
Genotyping NPC1 p.D945N cell clones	TCTTGGAAAAGTTGTTTTTATGCAA	TATAAACTGAGGCACGATGCAAA
Genotyping NPC1 p.R1077X cell clones	TCAAGTGCTCAGATTCTGCTGAT	TCACTTGTTTCTCCTACCTTTCTACAG
Genotyping NPC1 p.D1097N cell clones	GGATGCTGCCTGTATGTAGAC	ACCAAGGATACAGCGTTCAGACT
Genotyping NPC1 c.3591+2 C>T cell clones	GTAGAGAGGGCCCCAAAAAG	CTTCAGCACACTGCCACCTA
Genotyping NPC1 p.R4H cell clones	ACGCCTTCTTCCTTCCTGAC	CCCACTTTCCTCCCTTCTTC
Genotyping NPC1 p.F402P cell clones	CTCCACCTTCCCTTCCTCTC	ATGACATTCAGCCCCAAATC
Genotyping NPC1 p.F402S cell clones	CTCCACCTTCCCTTCCTCTC	ATGACATTCAGCCCCAAATC
Genotyping NPC1 p.E406G cell clones	CTCCACCTTCCCTTCCTCTC	ATGACATTCAGCCCCAAATC
Genotyping NPC1 p.Y634C cell clones	GCAGGAGAAGCACTCAAACC	GAAGACACCCAAGGAGCAAG
Genotyping NPC1 p.Y634Y cell clones	GGGGACATGCTGCCTATAGTT	GAAGACACCCAAGGAGCAAG
Genotyping NPC1 p.G765K cell clones	CCTGTGCTGGCTCCTTGTAT	AGCGCATACCACAATTGGTC
Genotyping NPC1 p.I635T cell clones	GCAGGAGAAGCACTCAAACC	GAAGACACCCAAGGAGCAAG
Genotyping NPC1 p.L783S cell clones	CCTGTGCTGGCTCCTTGTAT	AGCGCATACCACAATTGGTC
Genotyping NPC1 p.L785S cell clones	CCTGTGCTGGCTCCTTGTAT	AGCGCATACCACAATTGGTC
Genotyping NPC1 p.D898N cell clones	GGGGAAGACTGGTGGTGTTA	AAAAAAGCCTTCAAAGTATTAGGTGGT
Genotyping NPC1 p.L1060P cell clones	CCAGCAGTTAGGGATTCTGGT	TATACTGCCCTGTGCTCAGAATG
Genotyping NPC1 pL1060L. cell clones	GTGTTCCCTTATCTGGGGGC	TATACTGCCCTGTGCTCAGAATG
Genotyping NPC1 p.I1061T cell clones	GTGTTCCCTTATCTGGGGGC	TATACTGCCCTGTGCTCAGAATG
Genotyping NPC1 p.V1158V cell clones	GTGGTGACAGGATGAACACG	AGCACTCCTCCAGCACTCAT
Genotyping NPC1 p.M1159T cell clones	GTGGTGACAGGATGAACACG	AGCACTCCTCCAGCACTCAT
Genotyping NPC1 p.Y1267C cell clones	AGAAGGGTGGGCTTAGGATG	AGTTCACAGGCGCTACGTTC
Splicing assessment	CCTCCTTGGCCATGGCACCAGGGTC	GCTCTGTTCCTTTGTATCGCTCT
NPC1 qPCR	TTCTGGTGGATTCGAAGGTC	GAAGACACCCAAGGAGCAAG
GAPDH qPCR	CAATGACCCCTTCATTGACCTC	GATCTCGCTCCTGGAAGATG
NPC1 p.D945N sgRNA	ATAATCGTCGATCCAGGACG
NPC1 p.R1077X sgRNA	TACCGAGTATTTCCTTACAG
NPC1 p.D1097N sgRNA	TAGTGTCGTCAATGATGGTC
NPC1 c.3591+2 C>T sgRNA	ACTCACGGAGCTGCCCATGT
NPC1 p.R4H sgRNA	GCGAGCGGTCATGCTGTGGC
NPC1 p.F402P sgRNA	GGAAGAAAGGCCCAAAGTGC
NPC1 p.F402S sgRNA	GGAAGAAAGGCCCAAAGTGC
NPC1 p.E406G sgRNA	GACGGAGCAGCTCATCATCC
NPC1 p.Y634C sgRNA	CTATATATTTCCCTAGCCTT
NPC1 p.Y634Y sgRNA	CTATATATTTCCCTAGCCTT
NPC1 p.G765K sgRNA	CAATCCCGCAAAGAGAGAGA
NPC1 p.I635T sgRNA	GGAAATATATAGAAACATGA
NPC1 p.L785S sgRNA	GTCTAACCCCAAGAGACTCA
NPC1 p.D898N sgRNA	TGTAGTCGTGCCCTTCCTCC
NPC1 p.L1060P sgRNA	CTATAAGTCGGGCTTTCTTC
NPC1 p.I1061T sgRNA	CTATAAGTCGGGCTTTCTTC
NPC1 p.V1158V sgRNA	CACCATCACCAGGTTGACCA
NPC1 p.M1159T sgRNA	CACCATCACCAGGTTGACCA
NPC1 p.Y1267C sgRNA	CGATACAAAGGAACAGAGCG
